# Premature termination codon readthrough in *Drosophila* varies in a developmental and tissue-specific manner

**DOI:** 10.1101/863027

**Authors:** Yanan Chen, Tianhui Sun, Zhuo Bi, Jian-Quan Ni, Jose C. Pastor-Pareja, Babak Javid

## Abstract

Despite their essential function in terminating translation, readthrough of stop codons occurs more frequently than previously supposed. However, little is known about the regulation of stop codon readthrough by anatomical site and over the life cycle of animals. Here, we developed a set of reporters to measure readthrough in *Drosophila melanogaster*. A focused RNAi screen in whole animals identified *upf1* as a mediator of readthrough, suggesting that the stop codons in the reporters were recognized as premature termination codons (PTCs). We found readthrough rates of PTCs varied significantly throughout the life cycle of flies, being highest in older adult flies. Furthermore, readthrough rates varied dramatically by tissue and, intriguingly, were highest in fly brains, specifically neurons and not glia. This was not due to differences in reporter abundance or nonsense-mediated mRNA decay (NMD) surveillance between these tissues. Overall, our data reveal temporal and spatial variation of PTC-mediated readthrough in animals, and suggest that readthrough may be a potential rescue mechanism for PTC-harboring transcripts when the NMD surveillance pathway is inhibited.
