## Supplementary material for "Premature termination codon readthrough in *Drosophila* varies in a developmental and tissue-specific manner": Dataset1

### Sheet: Rab6-TAG-Nluc
Supplementary file 2. Candidate Genetic Screen
in Actin-Gal4 column, Nluc/GFP in w ; act-FO-Gal4 UAS-GFP / + ; UAS-Rab6-TAG-Nluc / + as negative control
in Cg-Gal4 column,Nluc/GFP in w; UAS-GFP[S65T] Cg-Gal4 / + ; UAS-Rab6-TAG-Nluc / + as negative control
potential regulators in rab6-3'UTR-TAG-nluc readthrough regulation
TH#	CG#	FBgn	Actin-Gal4	Cg-Gal4
THU1794	CG6382	FBgn0020443	0.97
TH02846.N	CG1559	FBgn0030354	1.99
TH04310.N	CG5651	FBgn0086706	0.87
TH01271.N2	CG3808	FBgn0036838		0.67
TH01280.N2	CG11266	FBgn0031883	0.92
TH01313.N2	CG17737	FBgn0035423	0.75
TH01601.N	CG43065	FBgn0262475	1.04
TH01605.N	CG8276	FBgn0263144	0.71
TH01729.N	CG16940	FBgn0035111	1.08
TH02079.N	CG43744	FBgn0264001	0.6
TH02141.N2	CG14230	FBgn0031062	0.64
TH02301.N	CG13690	FBgn0031252	1.37
TH02356.N	CG16912	FBgn0035064		0.3
TH02630.N	CG2931	FBgn0037342		0.75
TH02739.N	CG3527	FBgn0029714		1.14
TH02761.N	CG12129	FBgn0033475	0.98
TH01280.N2	CG11266	FBgn0031883	0.77
TH02852.N	CG30122	FBgn0050122	0.86
TH02898.N	CG13298	FBgn0035692	0.78
TH02914.N	CG10466	FBgn0032822		0.64
TH02921.N	CG7439	FBgn0087035	1.6
TH02970.N	CG3294	FBgn0031628	0.7
TH02976.N	CG31368	FBgn0051368		0.48
TH03064.N	CG10803	FBgn0029666	1.69
TH03066.N	CG11505	FBgn0035424		0.97
TH03072.N	CG33713,CG33714	FBgn0064116,FBgn0064117	0.52
TH03073.N	CG1316	FBgn0035526	1.01
TH03076.N	CG12288	FBgn0032620	1.04
TH03084.N	CG11109	FBgn0037200	0.92
TH03085.N	CG10948	FBgn0036317	0.49
TH03226.N	CG2145	FBgn0030251	0.35
THU0070	CG6137	FBgn0000146	1.07
THU0101	CG40300	FBgn0250816	1.09
THU0182	CG9748	FBgn0263231	0.95
THU0286	CG31762	FBgn0000114	0.76
THU0296	CG6605	FBgn0000183	1.12
THU0377	CG1034	FBgn0000166	0.89
THU0479	CG17768,CG33677	FBgn0032240,FBgn0067622	0.71
THU0615	CG10630	FBgn0035608	1.35
THU0922	CG32062	FBgn0052062	0.96
THU0941	CG31156	FBgn0051156	0.47
THU0976	CG34354	FBgn0085383	1.31
THU1073	CG3689	FBgn0035987	0.46
THU1626	CG4824	FBgn0000182	0.77
THU1944	CG6137	FBgn0000146	0.89
THU1978	CG8887	FBgn0005386	1.64
THU2213	CG30011	FBgn0050011	0.61
THU2214	CG1414,CG1410	FBgn0024251,FBgn0024182	0.76
THU3355	CG13472	FBgn0036450	0.76
THU3540	CG13096	FBgn0032050		1.05
THU3584	CG6671	FBgn0262739		0.57
TH01660.N	CG2851	FBgn0010323		1.01
TH01840.N	CG2189	FBgn0000439	0.98
TH01945.N	CG2125	FBgn0004859	0.88
TH01954.N	CG8704	FBgn0010109	0.56
TH01961.N	CG12245	FBgn0014179	0.66
TH01962.N	CG7672	FBgn0004618	1.18
TH01963.N	CG3388	FBgn0001148	0.71
TH01970.N	CG8328	FBgn0002734	0.77
TH01971.N	CG8333	FBgn0002735	0.86
TH01973.N	CG33183	FBgn0000448	1.37
TH01980.N	CG6545	FBgn0011278	0.86
TH01981.N	CG11354	FBgn0026411	0.48
TH01984.N	CG1689	FBgn0002576		0.87
TH02027.N	CG3796	FBgn0000022		1.13
TH02028.N	CG9653	FBgn0024250	0.96
TH02446.N	CG7260	FBgn0011723		0.9
TH02952.N	CG11094	FBgn0000504	0.94
TH03106.N2	CG3758	FBgn0001981	1.33
TH03877.N	CG1759	FBgn0000251		0.65
TH03878.N	CG11924	FBgn0000286	0.89
TH04061.N	CG8254	FBgn0041156	0.61
THU0295	CG3166	FBgn0000097	1.42
THU0566	CG6667	FBgn0260632	1.34
THU0586	CG5488	FBgn0004854	1.38
THU0744	CG3743	FBgn0040305	1.29
THU0873	CG3143	FBgn0038197	1.12
THU0932	CG1464	FBgn0005558	1.6
THU1309	CG11387	FBgn0004198		1.28
THU1453	CG18647	FBgn0045759		1.05
THU1511	CG7508	FBgn0010433	1.2
THU1512	CG6904	FBgn0266064	0.79
THU1540	CG2328	FBgn0000606	0.95
THU1541	CG6494	FBgn0001168	1.47
THU1651	CG4952	FBgn0005677	0.65
THU1682	CG9045	FBgn0002914	1.7
THU1748	CG6376	FBgn0011766	0.84
THU1767	CG1071	FBgn0024371	1.35
THU1905	CG2275	FBgn0001291	1.06
THU2200	CG6096	FBgn0002631	0.44
THU2216	CG5893	FBgn0000411	0.82
THU2235	CG5393	FBgn0015903	0.87
THU2271	CG3258	FBgn0000137	1.66
THU2828	CG7450	FBgn0004396		0.71
THU2284	CG10601	FBgn0014343	0.72
THU2306	CG1775	FBgn0011655	0.79
THU2308	CG32296	FBgn0052296	0.87
THU2310	CG5133	FBgn0028789	0.65
THU2320	CG5683	FBgn0005694	1.05
THU2368	CG7952	FBgn0001150	0.83
THU2369	CG42311	FBgn0259211		0.83
THU2375	CG8376	FBgn0267978	1.03
THU2380	CG9015	FBgn0000577	0.86
THU2444	CG18362	FBgn0032940	0.82
THU2446	CG10571	FBgn0015904	0.81
THU2447	CG7902	FBgn0004862	0.6
THU2450	CG42332	FBgn0259234	0.74
THU2455	CG12767	FBgn0040465	0.93
THU2460	CG10002	FBgn0000659		0.73
THU2475	CG8676	FBgn0261239	0.99
THU2508	CG5102	FBgn0267821	1.15
THU2517	CG9151	FBgn0000028	0.36
THU2519	CG3629	FBgn0000157	0.9
THU2520	CG8933	FBgn0000611	1.18
THU2535	CG32180	FBgn0000567	1.11
THU2538	CG4654	FBgn0011763	0.78
THU2555	CG9019	FBgn0015381	0.71
THU2558	CG1864	FBgn0014859	0.83
THU2561	CG4717	FBgn0001320	0.96
THU2598	CG11491	FBgn0283451	0.3
THU2760	CG1028	FBgn0260642	0.67
THU2809	CG33956	FBgn0001297	1.13
THU2825	CG17100	FBgn0259938	1.32
THU2919	CG2692	FBgn0001147	0.73
THU2978	CG3578	FBgn0000179	0.36
THU3292	CG7807	FBgn0261953	1.45
THU3445	CG15845	FBgn0284249	0.83
THU3448	CG5529	FBgn0011758	1.58
THU3691	CG9786	FBgn0001180	1.05
THU4038	CG9908	FBgn0000459	1.29
THU4049	CG10325	FBgn0000014	1.46
THU4815	CG2711	FBgn0000520	0.69
THU4897	CG6794	FBgn0011274	0.73
THU5760	CG12399	FBgn0011648	1.24
THU5790	CG7391	FBgn0023076	1.73
THU5857	CG9954	FBgn0034534	1.11
THU5863	CG2102	FBgn0004878	1.21
THU5879	CG3340	FBgn0001325	0.2
THU5899	CG1429	FBgn0011656	0.53
THU2964	CG17870	FBgn0004907	1.09
TH02029.N	CG5680	FBgn0000229	1.62
TH02241.N	CG3140	FBgn0283494		1.34
TH02242.N	CG17146	FBgn0022709	0.87
TH02271.N	CG6386	FBgn0027889	1.52
TH04329.N	CG4032	FBgn0000017		1.24
THU0012	CG2210	FBgn0000150	0.9
THU0028	CG8057	FBgn0260972	1.27
THU0092	CG6875	FBgn0000140	1.41
THU1231	CG14992	FBgn0028484	1.43
THU0162	CG7643	FBgn0000063	1.23
THU0189	CG1107	FBgn0037218		0.9
THU0244	CG1851	FBgn0026602	0.83
THU0552	CG4006	FBgn0010379	0.73
THU2357	CG10967	FBgn0260945	0.47
THU2680	CG8250	FBgn0040505	1.1
THU2710	CG32031	FBgn0000116	0.81
THU3328	CG6612	FBgn0042094	1.61
THU4018	CG32019	FBgn0005666	0.76
THU4853	CG3068	FBgn0000147	0.6
THU4867	CG13388	FBgn0027932	0.66
THU5840	CG8224	FBgn0011300	0.41
TH01841.N	CG1765	FBgn0000546	0.67
TH01869.N	CG1447	FBgn0020912		0.96
TH01944.N	CG9876	FBgn0034821		0.75
TH01955.N	CG1897	FBgn0000492	1.61
TH01959.N	CG33323	FBgn0037475	0.57
THU5847	CG6913	FBgn0037937	0.78
TH01965.N	CG11607	FBgn0001170	1.76
TH01992.N	CG34395	FBgn0085424	1.22
TH01993.N	CG18455	FBgn0025360		0.59
TH01994.N	CG11202	FBgn0021767	0.87
TH01995.N	CG31481	FBgn0051481	0.52
TH01998.N	CG2819	FBgn0023489	0.82
THU5888	CG1030	FBgn0003339	1.15
THU2429	CG4354	FBgn0005638	0.82
TH02010.N	CG18024	FBgn0029123	1.42
THU4870	CG7895	FBgn0004110	0.88
TH02018.N	CG6172	FBgn0261930		0.58
TH02019.N	CG4136	FBgn0263511	1.27
TH02020.N	CG10037	FBgn0086680		0.85
THU1544	CG2956	FBgn0003900	1.76
TH02517.N	CG8544	FBgn0003345	0.59
TH03860.N	CG10447	FBgn0032816		1.04
TH03886.N	CG10393	FBgn0003270	1.28
TH03887.N	CG7938	FBgn0003511	1.32
TH03888.N	CG17958	FBgn0003512	0.34
TH03962.N	CG3075	FBgn0029905	1.18
TH04113.N	CG18599	FBgn0038592	1.77
TH04117.N	CG15696	FBgn0038833	1.22
TH04118.N	CG7056	FBgn0038852	0.56
TH04162.N	CG33557	FBgn0053557	1.73
TH04198.N	CG44246	FBgn0265193	0.7
TH04215.N	CG18009	FBgn0261793	0.16
THU0233	CG8208	FBgn0027950	1.42
THU0302	CG7664	FBgn0001994	0.64
THU0332	CG8396	FBgn0015299	1.11
THU0357	CG8727	FBgn0023094	1.29
THU2507	CG3350	FBgn0039509	0.78
THU1915	CG4257	FBgn0016917	1.62
THU0768	CG6993	FBgn0003513	1.32
THU0934	CG7771	FBgn0004666	0.81
THU0949	CG4303	FBgn0025463	0.95
THU0958	CG8567	FBgn0013799	0.87
THU0980	CG11186	FBgn0019650	0.49
THU1135	CG13374	FBgn0011822	1.26
THU1226	CG45051	FBgn0266411	1.14
THU1240	CG8573	FBgn0003567	1.21
THU2744	CG9656	FBgn0001138	0.26
THU2562	CG1378	FBgn0003720	0.49
THU1637	CG32474	FBgn0039411	1.44
THU2829	CG7937	FBgn0004863	0.8
THU1654	CG1922	FBgn0028996	1.25
THU2860	CG1374	FBgn0003866	0.45
THU1734	CG1343	FBgn0020378	1.15
THU2198	CG8365	FBgn0000591	1.57
THU2204	CG1705	FBgn0002723	0.93
THU2211	CG17888	FBgn0016694	1.57
THU2228	CG1046	FBgn0004053	0.2
THU2282	CG32105	FBgn0052105	0.47
THU2364	CG1007	FBgn0000575	0.82
THU2377	CG32532	FBgn0052532	0.12
THU2378	CG4328	FBgn0036274	0.12
THU2391	CG17172	FBgn0039946	1.31
THU2459	CG5069	FBgn0014143	1.06
THU4830	CG8361	FBgn0002633	0.74
THU2513	CG6272	FBgn0036126	0.22
THU2518	CG10604	FBgn0000529	0.61
THU2524	CG12154	FBgn0004102	1.67
THU2526	CG6534	FBgn0002941	1.28
THU2533	CG33336	FBgn0039044	0.71
THU2595	CG11049	FBgn0005561	1.13
THU2740	CG12223	FBgn0278608	1.26
THU2929	CG3851	FBgn0002985	0.33
THU2975	CG34395	FBgn0085424		0.78
THU2976	CG31240	FBgn0011701		0.53
THU3361	CG1322	FBgn0004606	1.32
THU3454	CG42687	FBgn0261573	0.99
THU3466	CG4143	FBgn0262732	1.62
THU3498	CG18144	FBgn0032209	0.91
THU3499	CG10159	FBgn0015602	0.54
THU3592	CG2762	FBgn0003963	0.79
THU4033	CG11294	FBgn0030058	1.65
THU4840	CG9102	FBgn0025525	0.76
THU0608	CG11992	FBgn0014018	0.6
THU5855	CG43286	FBgn0262975	0.79
THU5856	CG8669	FBgn0000370	0.54
THU5858	CG14029	FBgn0016076	1.89
THU5859	CG9415	FBgn0021872	0.88
THU5890	CG3956	FBgn0003448	1.33
THU5942	CG12653	FBgn0000233	1.38
TH02031.N	CG6703	FBgn0013759	1.42
THU0133	CG14030	FBgn0031696	0.95
TH04357.N	CG6027	FBgn0004876		0.91
THU0215	CG5072	FBgn0016131	1.11
THU5829	CG8049	FBgn0003502	0.63
THU0030	CG7597	FBgn0037093	1.95
THU5882	CG5363	FBgn0004106	0.08
THU0248	CG1495	FBgn0016126	0.48
THU2592	CG10244	FBgn0022800	0.69
TH01373.N2	CG10399	FBgn0031877	0.61
TH02022.N	CG10474	FBgn0034427	0.33
TH02736.N	CG1548	FBgn0029093		0.77
THU0266	CG10268	FBgn0032811	0.77
TH04651.N	CG9707	FBgn0034628	0.66
TH04676.N	CG10194	FBgn0032790	0.33
THU1150	CG10672	FBgn0035588	1.13
THU1373	CG6871	FBgn0000261	0.32
THU2696	CG9113	FBgn0030089	0.42
THU2697	CG9388	FBgn0024833		0.54
TH01461.N	CG4356	FBgn0000037	0.51
TH04879.N	CG8285	FBgn0000206	1.34
THU1536	CG17697	FBgn0001085	1.43
TH01487.N	CG5709	FBgn0025186	0.65
TH02490.N	CG6190	FBgn0061469	1.28
THU1923	CG1966	FBgn0027620	0.24
THU4851	CG15010	FBgn0041171	0.44
THU0710	CG1451	FBgn0015589	0.48
THU2895	CG3615	FBgn0034110	0.58
THU1698	CG5429	FBgn0264325	1.29
THU2291	CG43365	FBgn0263108	0.81
THU2433	CG5206	FBgn0023097	0.84
THU2662	CG7037	FBgn0020224	0.3
THU2715	CG10861	FBgn0036255	0.75
THU2793	CG5489	FBgn0034366	0.31
THU3226	CG5659	FBgn0017418	0.71
THU3480	CG6193	FBgn0026598	0.3
THU3563	CG5589	FBgn0036754	1.03
THU0336	CG31196	FBgn0020238	0.77
THU1618	CG3752	FBgn0012036	1.49
THU1696	CG33486	FBgn0270926	1.33
THU1777	CG9127	FBgn0000052	0.62
THU2792	CG1241	FBgn0044452	0.2
THU3685	CG7986	FBgn0035850	1.18
TH02410.N	CG4159	FBgn0038811	0.83
TH02497.N	CG4806	FBgn0260456	0.57
TH02614.N	CG4266	FBgn0034598	0.53
TH02624.N	CG4612	FBgn0035016	1.05
TH01310.N2	CG6412	FBgn0032646	0.61
TH01757.N	CG5642	FBgn0036258	0.74
TH02848.N	CG5808	FBgn0027617	1.11
TH03557.N	CG6094	FBgn0032261	0.94
TH04204.N	CG6937	FBgn0038989	0.84
THU1570	CG5706	FBgn0039175	0.68
TH01162.N2	CG8636	FBgn0029629	0
TH01490.N	CG1957	FBgn0027873	0.86
TH02319.N	CG6412	FBgn0032646	0.64
TH02366.N	CG8549	FBgn0035714	0.01
TH02597.N	CG8778	FBgn0033761	1.04
TH02612.N	CG7879	FBgn0035235	0.68
TH02983.N	CG7878	FBgn0037549	0.51
TH03088.N	CG9346	FBgn0034572	1.09
TH03498.N	CG8545	FBgn0033741	0.9
TH04349.N	CG8273	FBgn0037716	0.2
TH04436.N	CG4258	FBgn0020305	0.91
THU0650	CG7185	FBgn0035872	0.82
THU0795	CG8021	FBgn0037602	1.85
THU2358	CG11181,CG34310	FBgn0000392,FBgn0085339	0.86
THU2750	CG42840	FBgn0262029	0.73
THU5914	CG31716	FBgn0051716	1.03
TH01246.N2	CG11261	FBgn0036332	1.51
TH01794.N	CG10694	FBgn0039147	0.84
TH02135.N2	CG10254	FBgn0027512	0.77
TH03486.N	CG10862	FBgn0035455	0.99
TH03545.N	CG10752	FBgn0036325	0.79
TH03548.N	CG10440	FBgn0034636	1.44
THU2057	CG10830	FBgn0038839	0.44
THU2142	CG10465	FBgn0033017	0.48
THU0834	CG10107	FBgn0035713	1.23
THU1006	CG11033	FBgn0037659	0.59
THU2593	CG10981	FBgn0037384	0.72
TH02447.N	CG12054	FBgn0039831	0.58
TH01469.N	CG10431	FBgn0032730	0.57
TH01694.N	CG11172	FBgn0030505	1.23
TH01987.N	CG10250	FBgn0002922	1
TH01997.N	CG11182	FBgn0025334	1.28
TH02001.N	CG10052	FBgn0020617	0.86
TH03844.N	CG13775	FBgn0031874	1.76
TH03898.N	CG6570	FBgn0008651	0.72
TH04079.N	CG13287	FBgn0035643	1.22
TH04104.N	CG14711	FBgn0037922	1.08
TH04280.N	CG10296	FBgn0037436	0.68
THU2557	CG9310	FBgn0004914	0.89
THU0075	CG17743	FBgn0002521	0.76
THU1930	CG9638	FBgn0037555	0.58
THU0254	CG8599	FBgn0003598	1.11
THU0313	CG2368	FBgn0263102	0.54
THU0379	CG31258	FBgn0266916	2.22
THU3689	CG31258	FBgn0266916	0.58
THU0588	CG5942	FBgn0000212	1.37
THU0640	CG3090	FBgn0005612	0.7
THU0752	CG8409	FBgn0003607	0.95
THU0893	CG12124	FBgn0260789	0.42
THU0906	CG6061	FBgn0033846	0.81
THU0907	CG3480	FBgn0023509	0.71
THU1297	CG12299	FBgn0032295	0.99
THU1788	CG5083	FBgn0038390	0.66
THU1803	CG6269	FBgn0024184	1.04
THU2191	CG3274	FBgn0042085	0.99
THU2193	CG5403	FBgn0004795	0.67
THU2196	CG7760	FBgn0024249	0.67
THU2210	CG3136	FBgn0033010	0.82
THU2229	CG1605	FBgn0025185	0.44
THU2230	CG10949	FBgn0032858	0.75
THU2239	CG11456	FBgn0037031	0.41
THU2285	CG8524	FBgn0024321	0.51
THU2321	CG10147	FBgn0035702	0.7
THU2323	CG10462	FBgn0032815	0.46
THU2324	CG10669	FBgn0039329	0.69
THU2325	CG11247	FBgn0037120	0.42
THU2327	CG12236	FBgn0029822	0.37
THU2328	CG1233	FBgn0035137	0.24
THU2329	CG12391	FBgn0033581	0.49
THU2331	CG14962	FBgn0035407	1.27
THU2367	CG11405	FBgn0028550	0.28
THU2383	CG3411	FBgn0004101	0.4
THU2392	CG10321	FBgn0034643	0.2
THU2393	CG10366	FBgn0032814	0.69
THU2395	CG11906	FBgn0034425	0.56
THU2396	CG12071	FBgn0039808	1.1
THU2397	CG12769	FBgn0033252	0.36
THU2398	CG14655	FBgn0037275	0.56
THU2399	CG14710	FBgn0037920	0.59
THU2414	CG11783	FBgn0015240	0.58
THU2443	CG3839	FBgn0002561	0.19
THU2462	CG10021	FBgn0004893	0.88
THU2463	CG2932	FBgn0025679	0.47
THU2465	CG12942	FBgn0033569	0.7
THU2466	CG13123	FBgn0032150	0.57
THU2531	CG11723	FBgn0031391	0.52
THU2536	CG16738	FBgn0003430	0.56
THU2537	CG6312	FBgn0020379	0.91
THU2542	CG8367	FBgn0000289	0.45
THU2545	CG10979	FBgn0037379	0.34
THU2547	CG12605	FBgn0035481	1.34
THU2548	CG14667	FBgn0037317	1.19
THU2564	CG13894	FBgn0035157	0.31
THU2838	CG11696	FBgn0030314	0.73
THU3390	CG1507	FBgn0022361	0.3
THU3511	CG3871	FBgn0027364	0.61
THU3649	CG1048	FBgn0004054	0.83
THU3990	CG13624	FBgn0039209	1.7
THU4039	CG11551	FBgn0025776	0.64
THU4061	CG1650	FBgn0015561	0.8
THU5896	CG11502	FBgn0003651	0.86
THU5929	CG13897	FBgn0035160	0.98
TH02374.N	CG11255	FBgn0036337	0.73
TH03700.N	CG7207	FBgn0027569	1.2
TH03739.N	CG11660	FBgn0036187	0.68
TH03782.N	CG11249	FBgn0037115	1.14
TH04360.N	CG10738	FBgn0036368	0.53
THU0068	CG3319	FBgn0263237	0.12
THU0167	CG8203	FBgn0013762	0.91
THU0169	CG10702	FBgn0032752	0.81
THU0206	CG10572	FBgn0015618	1.31
THU0247	CG16708	FBgn0037315	1.54
THU0878	CG10082	FBgn0034644	1.15
THU2434	CG5387	FBgn0027491	0.36
TH04278.N	CG9652	FBgn0011582	0.94
THU1216	CG16720	FBgn0004168	1.02
THU2120	CG5811	FBgn0004842	0.25
THU2260	CG6515	FBgn0004841	0.78
THU2969	CG7485	FBgn0004514	1.38
TH01112.N2	CG17802	FBgn0038549	0.9
TH01146.N2	CG4404	FBgn0030432	0.69
TH01704.N	CG17118	FBgn0032291	0.86
TH01775.N	CG16779	FBgn0037698	0.92
TH01828.N	CG31782	FBgn0051782	0.54
TH01933.N	CG17803	FBgn0038547	1.17
TH01934.N	CG18619	FBgn0032202	0.92
TH01935.N	CG30431	FBgn0050431	1.17
TH01936.N	CG31670	FBgn0031375	0.79
TH01941.N	CG4318	FBgn0030455	0.65
TH01942.N	CG6765	FBgn0035903	0.34
TH02096.N	CG4360	FBgn0038787	0.93
TH02112.N	CG32772	FBgn0052772	0.84
TH02432.N	CG18011	FBgn0033491	0.89
TH02979.N	CG1965	FBgn0037466	0.69
TH03035.N	CG1845	FBgn0033155	1.14
TH03833.N	CG1529	FBgn0031144	0.64
TH03837.N	CG3407	FBgn0031573	0.68
TH03838.N	CG17612	FBgn0031597	1.24
TH03840.N	CG15436	FBgn0031610	0.53
TH03850.N	CG6792	FBgn0032401	0.71
TH03965.N	CG3032	FBgn0029928	0.93
TH03966.N	CG2120	FBgn0030005	0.91
TH03967.N	CG2129	FBgn0030008	0.77
TH03968.N	CG15336	FBgn0030009	1.02
TH04075.N	CG4707	FBgn0035036	0.96
TH04083.N	CG7368	FBgn0036179	1.03
TH04085.N	CG17361	FBgn0036395	1.01
TH04097.N	CG7963	FBgn0037584	1
TH04100.N	CG6254	FBgn0037794	1.55
TH04102.N	CG4820	FBgn0037876	0.67
TH04107.N	CG7987	FBgn0038244	1.53
TH04108.N	CG6654	FBgn0038301	1.36
TH04110.N	CG17801	FBgn0038550	1.71
TH04111.N	CG7357	FBgn0038551	0.52
TH04116.N	CG4936	FBgn0038768	0.39
TH04120.N	CG4374	FBgn0039078	0.77
TH04126.N	CG4730	FBgn0039355	0.12
TH04140.N	CG30080	FBgn0050080	0.89
TH04150.N	CG32121	FBgn0052121	0.56
TH04168.N	CG34340	FBgn0085369	0.03
TH04173.N	CG42267	FBgn0259162	0.43
THU0591	CG17836	FBgn0261113	0.2
THU1689	CG4644	FBgn0261938	0.95
THU2240	CG2202	FBgn0030240	0.34
THU2298	CG1602	FBgn0033186	0.75
THU2335	CG1792	FBgn0039860	0.48
THU2337	CG2052	FBgn0262636	0.47
THU2403	CG17181	FBgn0035144	0.22
THU2471	CG2199	FBgn0035213	0.59
THU2532	CG1621	FBgn0263240	1.11
THU2549	CG15073	FBgn0034379	0.56
THU2551	CG30020	FBgn0050020	0.71
THU2552	CG6813	FBgn0037923	0.86
THU3087	CG6095	FBgn0266668	0.83
THU3301	CG6808	FBgn0037921	0.89
THU3458	CG34422	FBgn0085451	0.75
THU3536	CG18262	FBgn0030012	0.78
THU3538	CG34145	FBgn0083981	0.6
THU3580	CG17385	FBgn0033934	0.86
THU3987	CG8092	FBgn0033998	0.9
THU3989	CG3891	FBgn0035993	0.6
THU3992	CG7839	FBgn0036124	0.87
THU3993	CG4617	FBgn0029936	0.75
THU3994	CG5591	FBgn0263667	0.82
THU4032	CG2678	FBgn0014931	0.91
THU4035	CG7045	FBgn0038978	0.59
THU4601	CG17829	FBgn0025635	0.79
THU5183	CG18446	FBgn0033458	0.74
TH02493.N	CG4396	FBgn0086675	0.68
TH02620.N	CG31184	FBgn0051184	1.18
TH02623.N	CG12749	FBgn0004237	0.73
THU2694	CG9054	FBgn0015075	0.64
TH02919.N	CG10293	FBgn0264491	0.89
TH02940.N	CG1691	FBgn0262735	0.61
THU0069	CG6203	FBgn0028734	0.57
THU0490	CG4051	FBgn0000562	0.57
THU0600	CG6493	FBgn0034246	0.77
THU0613	CG7269	FBgn0014189	1.12
THU0616	CG6946	FBgn0259139	0.94
THU0673	CG4792	FBgn0039016	0.79
THU0857	CG10228	FBgn0264962	0.62
THU1061	CG5170	FBgn0027835	0.24
THU1302	CG8280	FBgn0284245	0.33
THU2426	CG31000	FBgn0011224	0.68
THU3218	CG3162	FBgn0034834	0.6
THU3546	CG9854	FBgn0015949	0.96
THU3583	CG10377	FBgn0004838	1.08
THU3623	CG8798	FBgn0036892	0.74
THU4187	CG9841	FBgn0034627	0.86
TH03873.N	CG8388	FBgn0034062	0.75
TH03880.N	CG4694	FBgn0001185	0.92
TH03893.N	CG11921	FBgn0004897	0.87
TH03914.N	CG6215	FBgn0015025	1.79
TH03921.N	CG6604	FBgn0016660	0.95
TH04098.N	CG8159	FBgn0037619	0.87
TH04099.N	CG8319	FBgn0037722	0.65
TH04197.N	CG44123	FBgn0264954	0.38
THU1927	CG17950	FBgn0004362	0.51
THU2218	CG17921	FBgn0010228	0.65
THU2303	CG8944	FBgn0030680	0.64
THU2326	CG11971	FBgn0260243	0.56
THU2344	CG18023	FBgn0004865	0.4
THU2389	CG11922	FBgn0004898	0.39
THU3543	CG10269	FBgn0022935	0.8
THU4043	CG5005	FBgn0022740	0.41
THU4807	CG15749	FBgn0030477	0.48
THU5849	CG3052	FBgn0011277	0.54
TH04528.N	CG17161	FBgn0261278	1.17
TH04532.N2	CG31666	FBgn0086758	0.92
THU0113	CG7055	FBgn0030093	0.55
THU0239	CG32346	FBgn0000541	0.58
THU0240	CG8591	FBgn0035769	1.28
THU0649	CG12196	FBgn0086908	1.23
THU0799	CG8765	FBgn0036900	1.44
TH01014.N2	CG14938	FBgn0020309	0.86
TH01316.N2	CG9139	FBgn0262937	0.63
TH01951.N	CG15504	FBgn0039683	0.91
TH01953.N	CG5093	FBgn0035954	1.05
TH01957.N	CG3668	FBgn0004896	0.83
TH01969.N	CG14548	FBgn0002733	0.59
TH02449.N	CG10270	FBgn0022699	1.48
TH02510.N	CG8019	FBgn0001179	0.55
THU0930	CG5229	FBgn0028387	0.75
THU1706	CG6338	FBgn0004510	1.02
THU1745	CG10798	FBgn0262656	0.39
THU2199	CG2655	FBgn0011276	0.56
THU2234	CG5201	FBgn0020493	0.11
THU2278	CG9705	FBgn0036661	0.81
THU2354	CG31753	FBgn0045852	0
THU2530	CG8924	FBgn0030710	0.92
THU3472	CG9233	FBgn0029173	0.62
THU3628	CG3858	FBgn0019809	1.27
THU4031	CG2682	FBgn0033015	1.8
THU5507	CG33100	FBgn0053100	0.89
THU1217	CG1034	FBgn0000166	1.51
THU3660	CG10719	FBgn0010300	0.74
TH03399.N	CG43782	FBgn0264307	1.73
THU2351	CG9755	FBgn0003165	0.73
THU0376	CG5263	FBgn0016070	0.37
TH02821.N	CG10537	FBgn0004244	0.96
THU4266	CG32490	FBgn0041605	0.66
THU2586	CG43368	FBgn0263111	0.46
THU2153	CG34405	FBgn0085434	0.58
TH02101.N	CG43128	FBgn0262593	0.76
THU2048	CG4128	FBgn0032151	0.58
THU0150	CR32777	FBgn0019661	1.38
THU5551	CG40263	FBgn0058263	1.25
THU4069	CG42667	FBgn0261549	0.59
THU2258	CG11348	FBgn0000038	0.89
TH02519.N	CG10693	FBgn0003429	0.57
THU4364	CG18471	FBgn0024232	1.19
THU3555	CG43140	FBgn0262614	1.12
TH03934.N	CG17686	FBgn0024807	0.94
THU5548	CG13739	FBgn0033403	1.24
THU1174	CG10077	FBgn0035720	0.7
THU1875	CG43897	FBgn0264489	0.82
THU3491	CG10844	FBgn0011286	0.62
THU2782	CG5744	FBgn0030897	0.64
THU2764	CG14296	FBgn0038659	0.78
TH01656.N	CG1449	FBgn0004607	0.87
THU2370	CG34403	FBgn0085432	0.95
THU2946	CG12598	FBgn0026086	0.44
TH03885.N	CG8631	FBgn0002775	0.72
TH02278.N	CG5258	FBgn0029148	0.93
TH02611.N	CG4211	FBgn0004227	0.82
THU4512	CG3333	FBgn0259937	0.61
THU2176	CG1800	FBgn0039861	0.71
THU2778	CG4799	FBgn0267727	0.69
THU1024	CG6122	FBgn0004872	0.62
TH02920.N	CG42670	FBgn0261552	0.6
THU1479	CG4816	FBgn0022987	1.02
TH01433.N2	CG4429	FBgn0262734	0.73
THU0917	CG5422	FBgn0005649	1.62
TH01795.N	CG6995	FBgn0039229	0.9
TH01458.N2	CG4202	FBgn0029755	0.95
TH01336.N2	CG7066	FBgn0087039	0.95
TH02610.N	CG33522	FBgn0261872	1.1
TH02847.N	CG16725	FBgn0036641	0.84
TH01039.N2	CG18497	FBgn0016977	0.82
THU2221	CG4817	FBgn0010278	0.65
TH01422.N2	CG17170	FBgn0003559	1.11
THU1106	CG8068	FBgn0003612	1.02
TH01069.N2	CG6562	FBgn0034691	0.62
THU0309	CG10223	FBgn0284220	0.76
TH04420.N	CG10128	FBgn0003742	0.9
TH03001.N	CG8781	FBgn0033378	0.99
TH01383.N2	CG3582	FBgn0017457	0.82
TH01077.N2	CG9226	FBgn0031782	0.53
THU1703	CG30176	FBgn0034918	1.25
TH01141.N2	CG32562	FBgn0028974	0.94
THU4893	CG5654	FBgn0022959	0.76
TH01127.N2	CG18426	FBgn0021895	1.06

### Sheet: RpS20_TAA_Nluc
Supplementary file 2. Candidate Genetic Screen
in Actin-Gal4 column,Nluc/GFP in w ; UAS-RpS20-TAA-Nluc / + ; act-FO-Gal4 UAS-GFP / + as negative control
in BM-40-SPARC-Gal4 column, Nuc/GFP in w; UAS-RpS20-TAA-Nluc / + ; UAS-GFP[S65T] BM-40-SPARC-Gal4 / + as negative control
potential regulators in rps20-TAA-3'UTR-nluc readthrough regulation
TH#	CG#	FBgn	Actin-Gal4	BM-40-SPARC-Gal4
TH02846.N	CG1559	FBgn0030354		4.42
TH02356.N	CG16912	FBgn0035064		0.52
TH02976.N	CG31368	FBgn0051368		0.52
TH03085.N	CG10948	FBgn0036317	0.69
TH03226.N	CG2145	FBgn0030251	0.62
THU0941	CG31156	FBgn0051156	0.94
THU1073	CG3689	FBgn0035987	0.81
TH01981.N	CG11354	FBgn0026411	0.73
THU2200	CG6096	FBgn0002631	0.41
THU2517	CG9151	FBgn0000028	0.55
THU2598	CG11491	FBgn0283451	0.14
THU2978	CG3578	FBgn0000179	0.64
THU5879	CG3340	FBgn0001325	0.57
THU2357	CG10967	FBgn0260945	0.55
THU5840	CG8224	FBgn0011300	0.35
TH03888.N	CG17958	FBgn0003512	1.08
TH04215.N	CG18009	FBgn0261793	0.67
THU0980	CG11186	FBgn0019650	0.63
THU2744	CG9656	FBgn0001138	0.35
THU2562	CG1378	FBgn0003720	0.37
THU2860	CG1374	FBgn0003866	0.59
THU2228	CG1046	FBgn0004053	0.66
THU2282	CG32105	FBgn0052105	0.73
THU2377	CG32532	FBgn0052532	0.43
THU2378	CG4328	FBgn0036274	0.51
THU2513	CG6272	FBgn0036126	0.75
THU2929	CG3851	FBgn0002985	0.52
THU5882	CG5363	FBgn0004106	0.16
THU0248	CG1495	FBgn0016126	0.96
TH02022.N	CG10474	FBgn0034427	0.7
TH04676.N	CG10194	FBgn0032790	0.81
THU1373	CG6871	FBgn0000261	0.83
THU2696	CG9113	FBgn0030089	0.82
THU1923	CG1966	FBgn0027620	0.88
THU4851	CG15010	FBgn0041171	0.64
THU0710	CG1451	FBgn0015589	0.79
THU2662	CG7037	FBgn0020224	0.37
THU2793	CG5489	FBgn0034366	0.58
THU3480	CG6193	FBgn0026598	0.44
THU2792	CG1241	FBgn0044452	0.7
TH01162.N2	CG8636	FBgn0029629	0.82
TH02366.N	CG8549	FBgn0035714	1.33
TH04349.N	CG8273	FBgn0037716	0.89
THU2057	CG10830	FBgn0038839	0.48
THU2142	CG10465	FBgn0033017	0.83
THU0379	CG31258	FBgn0266916	0.77
THU0893	CG12124	FBgn0260789	1.1
THU2229	CG1605	FBgn0025185	0.62
THU2239	CG11456	FBgn0037031	0.47
THU2323	CG10462	FBgn0032815	0.45
THU2325	CG11247	FBgn0037120	0.61
THU2327	CG12236	FBgn0029822	0.49
THU2328	CG1233	FBgn0035137	0.58
THU2329	CG12391	FBgn0033581	0.36
THU2367	CG11405	FBgn0028550	0.56
THU2383	CG3411	FBgn0004101	0.55
THU2392	CG10321	FBgn0034643	0.69
THU2397	CG12769	FBgn0033252	0.55
THU2443	CG3839	FBgn0002561	0.64
THU2463	CG2932	FBgn0025679	0.33
THU2542	CG8367	FBgn0000289	0.68
THU2545	CG10979	FBgn0037379	0.4
THU2564	CG13894	FBgn0035157	0.32
THU3390	CG1507	FBgn0022361	0.9
THU0068	CG3319	FBgn0263237	0.68
THU2434	CG5387	FBgn0027491	0.52
THU2120	CG5811	FBgn0004842	0.63
TH01942.N	CG6765	FBgn0035903	0.86
TH04116.N	CG4936	FBgn0038768	0.43
TH04126.N	CG4730	FBgn0039355	0.66
TH04168.N	CG34340	FBgn0085369	0.76
TH04173.N	CG42267	FBgn0259162	0.88
THU0591	CG17836	FBgn0261113	0.59
THU2240	CG2202	FBgn0030240	0.36
THU2335	CG1792	FBgn0039860	0.42
THU2337	CG2052	FBgn0262636	0.45
THU2403	CG17181	FBgn0035144	0.28
THU1061	CG5170	FBgn0027835	0.69
THU1302	CG8280	FBgn0284245	1.1
TH04197.N	CG44123	FBgn0264954	0.84
THU2344	CG18023	FBgn0004865	0.28
THU2389	CG11922	FBgn0004898	0.8
THU4043	CG5005	FBgn0022740	0.52
THU4807	CG15749	FBgn0030477	0.91
THU1745	CG10798	FBgn0262656	0.66
THU2234	CG5201	FBgn0020493	0.58
THU2354	CG31753	FBgn0045852	0.54
THU0376	CG5263	FBgn0016070	1.01
THU2586	CG43368	FBgn0263111	0.54
THU2946	CG12598	FBgn0026086	0.46

### Sheet: hits confirmed both screens
Supplementary file 2. Candidate Genetic Screen
increased Nluc/GFP
decreased Nluc/GFP
TH#	CG#	FBgn	Name
TH02846.N	CG1559	FBgn0030354	Upf1
THU2200	CG6096	FBgn0002631	Enhancer of split m5, helix-loop-helix
THU2598	CG11491	FBgn0283451	broad
THU5840	CG8224	FBgn0011300	baboon
THU2744	CG9656	FBgn0001138	grain
THU2562	CG1378	FBgn0003720	tailless
THU2377	CG32532	FBgn0052532	CG32532
THU5882	CG5363	FBgn0004106	Cyclin-dependent kinase 1
THU2662	CG7037	FBgn0020224	Cbl proto-oncogene
THU3480	CG6193	FBgn0026598	Adenomatous polyposis coli 2
THU2057	CG10830	FBgn0038839	Kctd 12-like
THU2239	CG11456	FBgn0037031	CG11456
THU2323	CG10462	FBgn0032815	CG10462
THU2327	CG12236	FBgn0029822	CG12236
THU2329	CG12391	FBgn0033581	CG12391
THU2463	CG2932	FBgn0025679	Kruppel-like factor 15
THU2545	CG10979	FBgn0037379	CG10979
THU2564	CG13894	FBgn0035157	CG13894
TH04116.N	CG4936	FBgn0038768	CG4936
THU2240	CG2202	FBgn0030240	CG2202
THU2335	CG1792	FBgn0039860	CG1792
THU2337	CG2052	FBgn0262636	datilografo
THU2403	CG17181	FBgn0035144	Kahuli
THU2344	CG18023	FBgn0004865	Ecdysone-induced protein 78C
THU2946	CG12598	FBgn0026086	Adenosine deaminase acting on RNA
